# Glycoproteomics-compatible MS/MS-based quantification of glycopeptide isomers

**DOI:** 10.1101/2023.01.31.526390

**Authors:** Joshua C.L. Maliepaard, J. Mirjam A. Damen, Geert-Jan P.H. Boons, Karli R. Reiding

**Affiliations:** Biomolecular Mass Spectrometry and Proteomics, Utrecht Institute for Pharmaceutical Sciences and Bijvoet Center for Biomolecular Research, University of Utrecht, Utrecht, the Netherlands; Netherlands Proteomics Center, Utrecht, the Netherlands; Department of Chemical Biology and Drug Discovery, Utrecht Institute for Pharmaceutical Sciences and Bijvoet Center for Biomolecular Research, University of Utrecht, Utrecht, the Netherlands; Complex Carbohydrate Research Center, University of Georgia, Athens, GA, USA; Department of Biochemistry and Molecular Biology, University of Georgia, Athens, Ga, USA

**Keywords:** glycosylation, glycopeptide, isomers, isomerism, linkage, sialylation, galactosylation, stepped HCD

## Abstract

Glycosylation is an essential protein modification occurring on the majority of extracellular human proteins, mass spectrometry (MS) being an indispensable tool for its analysis. Not only can MS determine glycan compositions, but also position the glycan at specific sites via glycoproteomics. However, glycans are complex branching structures with monosaccharides interconnected in a variety of biologically relevant linkages - isomeric properties which are invisible when the readout is mass alone.

Here, we developed an LC-MS/MS-based workflow for determining glycopeptide isomer ratios. Making use of isomerically-defined glyco(peptide) standards, we observed marked differences in fragmentation behavior between isomer pairs when subjected to collision energy gradients, specifically in terms of galactosylation/sialylation branching and linkage. These behaviors were developed into component variables that allowed relative quantification of isomerism within mixtures. Importantly, at least for small peptides, the isomer quantification appeared largely independent from the peptide portion of the conjugate, allowing broad application of the method.
