## Supplementary Table 1 for "Glycoproteomics-compatible MS/MS-based quantification of glycopeptide isomers"

### Sheet: Sheet1
Supplementary Table 1. List of oxonium ions integrated from MS/MS.
m/z value
126.055
127.039
138.055
144.065
145.049
163.06
168.065
186.076
204.087
243.026
274.092
290.087
292.103
308.098
366.139
405.079
407.166
454.156
512.197
528.192
569.219
657.235
690.245
731.272
819.288
852.298
893.324
934.351
981.341
1055.38
1096.4
1143.39
1184.42
1217.43
1258.46
1299.48
1346.47
1420.51
1461.54
1508.53
1549.55
1582.56
1623.59
1711.6
1785.64
1799.62
2002.7
