## Supplementary Table 2 for "Glycoproteomics-compatible MS/MS-based quantification of glycopeptide isomers"

### Sheet: Sheet1
Supplementary Table 2. Overview of calculations to construct linkage variables for isomer determination.
Isomeric property	Oxonium ions used	%NCE used	formula
Galactose branching	204.0867(HexNAc), 366.1395(HexHexNAc)	10,15,20,25	((rel int 204.0867@10%NCE/ rel int 204.0867@10%NCE + rel int 366.1395@10%NCE)
			+
			(rel int 204.0867@15%NCE/204.0867@15%NCE + rel int 366.1395@15%NCE)
			+
			(rel int 204.0867@20%NCE/ rel int 204.0867@20%NCE + rel int 366.1395@20%NCE)
			+
			(rel int 204.0867@25%NCE/ rel int 204.0867@25%NCE + rel int 366.1395@25%NCE))
			/4
Sialylated galctose Branching	204.0867(HexNAc), 366.1395(HexHexNAc), 657.2349(HexHexNAcNeuAc)	10,15,20	((rel int 204.0867@10%NCE/ rel int 204.0867@10%NCE + rel int 366.1395@10%NCE + rel int 657.2349@10%NCE)
			+
			(rel int 204.0867@15%NCE/ rel int 204.0867@15%NCE + rel int 366.1395@15%NCE + rel int 657.2349@15%NCE)
			+
			(rel int 204.0867@20%NCE/ rel int 204.0867@20%NCE + rel int 366.1395@20%NCE + rel int 657.2349@20%NCE) )
			/3
Sialylic acid branching	366.1395(HexHexNAc), 657.2349(HexHexNAcNeuAc)	10,15	((rel int 366.1395@10%NCE/ rel int 366.1395@10%NCE + rel int 657.2349@10%NCE)
			+
			(rel int 366.1395@15%NCE/ rel int 366.1395@15%NCE + rel int 657.2349@15%NCE) )
			/2
α2,3- and α2,6-sialylation	204.0867(HexNAc), 274.0921(NeuAc-H2O), 292.1027(NeuAc), 366.1395(HexHexNAc)	20,25,30,35,40,45	((rel int 274.0921@20%NCE + rel int 292.1027@20%NCE/ rel int 274.0921@20%NCE + rel int 292.1027@20%NCE + rel int 204.0867@20%NCE + rel int 366.1395@20%NCE)
			+
			(rel int 274.0921@25%NCE + rel int 292.1027@25%NCE/ rel int 274.0921@25%NCE + rel int 292.1027@25%NCE + rel int 204.0867@25%NCE + rel int 366.1395@25%NCE)
			+
			(rel int 274.0921@30%NCE + rel int 292.1027@30%NCE/ rel int 274.0921@30%NCE + rel int 292.1027@30%NCE + rel int 204.0867@30%NCE + rel int 366.1395@30%NCE)
			+
			(rel int 274.0921@35%NCE + rel int 292.1027@35%NCE/ rel int 274.0921@35%NCE + rel int 292.1027@35%NCE + rel int 204.0867@35%NCE + rel int 366.1395@35%NCE)
			+
			(rel int 274.0921@40%NCE + rel int 292.1027@40%NCE/ rel int 274.0921@40%NCE + rel int 292.1027@40%NCE + rel int 204.0867@40%NCE + rel int 366.1395@40%NCE)
			+
			(rel int 274.0921@45%NCE + rel int 292.1027@45%NCE/ rel int 274.0921@45%NCE + rel int 292.1027@45%NCE + rel int 204.0867@45%NCE + rel int 366.1395@45%NCE) )
			/6
