## Supplementary Table 3 for "Glycoproteomics-compatible MS/MS-based quantification of glycopeptide isomers"

### Sheet: Sheet1
Supplementary Table 3. Overview of p-values obtained when performing a student's t-test between 10% isomer mixture steps.
Gal branching			NeuAcGal branching			NeuAc branching			NeuAc linkage
Step	p-value		Step	p-value		Step	p-value		Step	p-value
0-10	1.371e-06		0-10	0.003551		0-10	0.3524		0-10	1.636e-07
10-20	1.19e-13		10-20	0.1093		10-20	0.0001692		10-20	0.01577
20-30	7.385e-05		20-30	0.1991		20-30	0.9174		20-30	0.04797
30-40	1.992e-06		30-40	0.0009864		30-40	0.01284		30-40	0.1712
40-50	9.703e-08		40-50	0.06945		40-50	0.7981		40-50	0.01668
50-60	0.009774		50-60	0.0002968		50-60	0.01056		50-60	0.8747
60-70	0.06048		60-70	0.0004204		60-70	0.03245		60-70	0.3583
70-80	0.0004637		70-80	0.0009839		70-80	0.161		70-80	0.3779
80-90	0.004753		80-90	6.138e-05		80-90	0.01189		80-90	0.1297
90-100	0.6709		90-100	4.049e-09		90-100	0.08325		90-100	0.02529
